# Phylogeny analysis of whole protein-coding genes in metagenomic data detected an environmental gradient for the microbiota

**DOI:** 10.1101/2022.07.04.498637

**Authors:** Soichirou Satoh, Rei Tanaka, Makio Yokono, Daiji Endoh, Tetsuo Yabuki, Ayumi Tanaka

## Abstract

Environmental factors affect the growth of microorganisms and therefore alter the composition of microbiota. Correlative analysis of the relationship between metagenomic composition and the environmental gradient can help elucidate key environmental factors and establishment principles for microbial communities. However, a reasonable method to quantitatively compare whole metagenomic data and identify the primary environmental factors for the establishment of microbiota has not been reported so far. In this study, we developed a method to compare whole proteomes deduced from metagenomic shotgun sequencing data, and quantitatively display their phylogenetic relationships as metagenomic trees. We called this method Metagenomic Phylogeny by Average Sequence Similarity (MPASS). We also compared one of the metagenomic trees with dendrograms of environmental factors using a comparison tool for phylogenetic trees. The MPASS method correctly constructed metagenomic trees of simulated metagenomes and soil and water samples. The topology of the metagenomic tree of samples from the Kirishima hot springs area in Japan was highly similarity to that of the dendrograms based on previously reported environmental factors for this area. The topology of the metagenomic tree also reflected the dynamics of microbiota at the taxonomic and functional levels. Our results strongly suggest that MPASS can successfully classify metagenomic shotgun sequencing data based on the similarity of whole protein-coding sequences, and will be useful for the identification of principal environmental factors for the establishment of microbial communities.
