## Supplemental Table 1 for "Phylogeny analysis of whole protein-coding genes in metagenomic data detected an environmental gradient for the microbiota"

### Sheet: S1 Table
S1 Table. List of organisms used for the regression analysis.
Eukarya
Oxytricha trifallax
Toxoplasma gondii ME49
Plasmodium vivax Sal-1
Plasmodium falciparum 3D7
Babesia bigemina
Guillardia theta
Aureococcus anophagefferens
Galdieria sulphuraria
Chondrus crispus
Ostreococcus lucimarinus CCE9901
Micromonas commoda
Selaginella moellendorffii
Oryza sativa Japonica Group
Arabidopsis thaliana
Phytophthora infestans T30-4
Schizosaccharomyces pombe
Saccharomyces cerevisiae
Aspergillus fumigatus Af293
Batrachochytrium dendrobatidis JAM81
Salpingoeca rosetta
Xenopus tropicalis
Homo sapiens
Drosophila melanogaster
Amphimedon queenslandica
Acytostelium subglobosum LB1
Bacteria
Rhodopirellula baltica SH 1
Gemmata obscuriglobus
Natranaerobius thermophilus JW/NM-WN-LF
Kosmotoga olearia TBF 19.5.1
Thermotoga maritima MSB8
Fervidobacterium nodosum Rt17-B1
Listeria innocua Clip11262
Bacillus subtilis subsp subtilis str 168
Thermomicrobium roseum
Anaerolinea thermophila
Truepera radiovictrix
Marinithermus hydrothermalis
Deinococcus radiodurans R1
Kineococcus radiotolerans SRS30216
Streptosporangium roseum
Catenulispora acidiphila
Legionella longbeachae
Thiobacillus denitrificans ATCC 25259
Escherichia coli str K-12 substr MG1655
Burkholderia ambifaria
Acinetobacter baumannii
Dinoroseobacter shibae DFL 12
Bartonella bacilliformis KC583
Acetobacter pasteurianus
Pelobacter carbinolicus DSM 2380
Desulfobulbus propionicus
Chlorobaculum parvum NCIB 8327
Rhodothermus marinus
Opitutus terrae PB90-1
Coraliomargarita akajimensis
Gloeobacter violaceus
Synechocystis sp PCC 6714
Bacteroides fragilis YCH46
Brachyspira hyodysenteriae WA1
Treponema azotonutricium
Borrelia afzelii PKo
Simkania negevensis
Chlamydia muridarum str Nigg
Archaea
Lokiarchaeum sp GC14_75
Natrialba magadii
Haloarcula marismortui ATCC 43049
Candidatus Nitrososphaera gargensis Ga92 Cenarchaeum symbiosum A
Nitrosopumilus maritimus SCM1
Sulfolobus tokodaii str 7
Metallosphaera sedula DSM 5348
Thermoproteus tenax
Pyrobaculum aerophilum str IM2
Vulcanisaeta moutnovskia
Caldivirga maquilingensis IC-167
Ignicoccus hospitalis KIN4/I
Desulfurococcus amylolyticus
Ferroplasma acidarmanus
Methanoregula boonei
Methanocorpusculum labreanum Z
Methanosaeta harundinacea
Methanosarcina mazei Go1
Methanococcoides burtonii DSM 6242
Methanocella paludicola SANAE
Methanococcus vannielii SB
Methanotorris igneus
Methanocaldococcus infernus
Methanothermus fervidus
Methanothermobacter thermautotrophicus str Delta H Methanobrevibacter smithii ATCC 35061
Ferroglobus placidus
Archaeoglobus veneficus
Thermococcus barophilus
Thermococcus nautili
Aciduliprofundum boonei
Candidatus Methanomethylophilus alvus
