## Supplemental Table 2 for "Phylogeny analysis of whole protein-coding genes in metagenomic data detected an environmental gradient for the microbiota"

### Sheet: S2 Table
S2 Table. MG-RAST sample IDs of soil metagenomic data.
Sample ID (MG-RAST)	Biome type	Location description
EB017	Polar desert	Garwood Valley, Antarctica
EB019	Polar desert	Lake Bonney Valley, Antarctica
EB020	Polar desert	Lake Fryxell Valley, Antarctica
EB021	Polar desert	Lake Hoare Valley, Antarctica
EB024	Polar desert	Wright Valley, Antarctica
EB026	Polar desert	Lake Bonney Valley, Antarctica
MD3	Hot desert	Mojave Desert, California
SF2	Hot desert	Chihuahuan Desert, Galisteo, New Mexico
SV1	Hot desert	Chihuahuan Desert, Sevilleta LTER, New Mexico
TL1	Arctic tundra	Toolik Lake LTER, Alaska
BZ1	Boreal forest	Bonanza Creek LTER, Alaska
DF1	Temperate coniferous forest	Duke Forest, North Carolina
CL1	Temperate deciduous forest	Calhoun Experimental Forest, South Carolina
KP1	Temperate grassland	Konza Prairie LTER, Kansas
AR3	Tropical forest	Misiones, Argentina
PE6	Tropical forest	Manu National Park, Peru
