## Supplemental Table 3 for "Phylogeny analysis of whole protein-coding genes in metagenomic data detected an environmental gradient for the microbiota"

### Sheet: S3 Table
S3 Table. SRA accession numbers of water metagenomic data.
Sample name	SRA accession number	Biome	Location, Other description
TarOc1	ERR599042	Marine metagenome	Shotgun Sequencing of Tara Oceans DNA samples corresponding to size fractions for prokaryotes and large DNA viruses
TarOc2	ERR599079	Marine metagenome	Shotgun Sequencing of Tara Oceans DNA samples corresponding to size fractions for prokaryotes and large DNA viruses
TarOc3	ERR599093	Marine metagenome	Shotgun Sequencing of Tara Oceans DNA samples corresponding to size fractions for prokaryotes and large DNA viruses
sari1b	SRR3657429	Freshwater metagenome	Boreal dystrophic lake, Finland
sari2b	SRR3657430	Freshwater metagenome	Boreal dystrophic lake, Finland
sari3b	SRR3657434	Freshwater metagenome	Boreal dystrophic lake, Finland
sari4b	SRR3657435	Freshwater metagenome	Boreal dystrophic lake, Finland
WSP3	SRR5976591	Metagenome of western-subarctic-pacifc	Ekhotsk sea
WSP5	SRR5976592	Metagenome of western-subarctic-pacifc	Ekhotsk sea
WSP1	SRR5976593	Metagenome of western-subarctic-pacifc	Ekhotsk sea
WSP2	SRR5976594	Metagenome of western-subarctic-pacifc	Ekhotsk sea
K1	DRR163685	Hot spring metagenome	Kirishima, Japan
Y1	DRR163686	Hot spring metagenome	Kirishima, Japan
N1	DRR163687	Hot spring metagenome	Kirishima, Japan
M1	DRR163688	Hot spring metagenome	Kirishima, Japan
K2	DRR163689	Hot spring metagenome	Kirishima, Japan
I1	DRR163690	Hot spring metagenome	Kirishima, Japan
T1	DRR163691	Hot spring metagenome	Kirishima, Japan
G1	DRR163692	Hot spring metagenome	Kirishima, Japan
N2	DRR163693	Hot spring metagenome	Kirishima, Japan
CAP	SRR3961733	Hot spring metagenome	Central India
BAN	SRR3961734	Hot spring metagenome	Central India
CAN	SRR3961739	Hot spring metagenome	Central India
TAT-1	SRR3961740	Hot spring metagenome	Central India
TAT-2	SRR3961741	Hot spring metagenome	Central India
TAT-3	SRR3961742	Hot spring metagenome	Central India
TAT-4	SRR3961743	Hot spring metagenome	Central India
W_0m	SRR5229878	Metagenome of Hydrothermal vent	Kueishantao Island, Taiwan
W_5m	SRR5229879	Metagenome of Hydrothermal vent	Kueishantao Island, Taiwan
W_surface	SRR5229880	Metagenome of Hydrothermal vent	Kueishantao Island, Taiwan
W_outside	SRR5229881	Metagenome of Hydrothermal vent	Kueishantao Island, Taiwan
Y_0m	SRR5229882	Metagenome of Hydrothermal vent	Kueishantao Island, Taiwan
Y_5m	SRR5229883	Metagenome of Hydrothermal vent	Kueishantao Island, Taiwan
Y_surface	SRR5229884	Metagenome of Hydrothermal vent	Kueishantao Island, Taiwan
Y_outside	SRR5229885	Metagenome of Hydrothermal vent	Kueishantao Island, Taiwan
