## Supplemental Table 4 for "Phylogeny analysis of whole protein-coding genes in metagenomic data detected an environmental gradient for the microbiota"

### Sheet: S4 Table
S4 Table. List of N1 group proteins related to nitrogen and sulfur metabolism.
Protein ID in our analysis	Organism	Protein	description
Nitrogen fixation and nitrification
D87L,gene_7155_NODE_189	Sulfurihydrogenibium subterraneum	NapA	Nitrate reductase catalytic subunit
D87L,gene_11361_NODE_447	Caldimicrobium thiodismutans	NifA	nif-specific transcriptional activator
D87L,gene_29575_NODE_3739	Aquificae bacterium	NirF
D87L,gene_31919_NODE_4584	Sulfurihydrogenibium subterraneum	Unknown	NifB/NifX family molybdenum-iron cluster-binding protein
Sulfate metabolism
D87L,gene_24210_NODE_2280	Hydrogenobacter thermophilus	SoxB	Thiosulfohydrolase
D87L,gene_29007_NODE_3565	Sulfurihydrogenibium subterraneum	SoxZ	Thiosulfate oxidation carrier complex protein
